# Large-scale prediction of key dynamic interacting proteins in multiple cancers

**DOI:** 10.1101/2020.12.04.411173

**Authors:** Jifeng Zhang, Xiao Wang, Zhicheng Ji, Weidong Tian

## Abstract

Tracking cancer dynamic protein-protein interactions(PPIs) and deciphering their pathogenesis remain a challenge. Here, we presented a dynamic PPIs’ hypothesis: permanent and transient interactions might achieve dynamic switchings from normal cells to malignancy, which could cause maintenance functions to be interrupted and transient functions to be sustained. Based on the hypothesis, we first predicted more than 1,400 key cancer genes (KCG) by applying PPI-express we proposed to 18 cancer gene expression datasets. Two prominent functional characteristics, “Cell cycle-related” and “Immune-related”, were presented, suggesting that it might be a general characteristic of KCG. We then further screened out key dynamic interactions (KDI) of cancer based on KCG and transient and permanent interactions under both conditions. We found that, compared to permanent to transient KDI pairs (P2T) in the network, transient to permanent (T2P) have significantly higher edge betweenness (EB), and P2T pairs tending to locate intra-functional modules may play roles in maintaining normal biological functions, while T2P KDI pairs tending to locate inter-modules may play roles in biological signal transduction. It was consistent with our hypothesis. Also, we analyzed network characteristics of KDI pairs and their functions. Our findings of KDI may serve to understand and explain a few hallmarks of cancer.
