## Supplemental Table S1 for "Large-scale prediction of key dynamic interacting proteins in multiple cancers"

### Sheet: 18_cancer_datasets
	TableS1-1. The information of 18 cancer datasets and their selection criteria*，ζ
	Data id	abbreviation	cancer type	the number of normal samples	the number of cancer samples	the number of all samples
	GDS1220	pleura	Malignant pleural mesothelioma	9	40	49
	GDS1375	skin	Cutaneous malignant melanoma	25	45	70
	GDS1479	bladder	Bladder cancer	14	46	60
	GDS2520	head	Head and neck squamous cell carcinoma	22	22	44
	GDS2545	prostate	Metastatic prostate cancer	90	81	171
	GDS2947	colon	Colorectal adenoma	32	32	64
	GDS3057	AML	Acute myeloid leukemia	38	26	64
	GDS3096/97	breast	Inflammatory breast cancer (IBC) and invasive non-IBC	47	48	95
	GDS3233	uterus	Cervical cancer	24	28	52
	GDS3341	nasopharynx	Nasopharyngeal carcinoma	10	31	41
	GDS3516	lymph	Nodular lymphocyte-predominant Hodgkin lymphoma	25	42	67
	GDS3592	oarium	Ovarian cancer	12	12	24
	GDS3837	lung	Non-small cell lung carcinoma	60	60	120
	GDS3838	esophagus	Esophageal squamous cell carcinoma	17	17	34
	GDS4167	CLL	Chronic lymphocytic leukemia (peripheral blood B cells)	11	41	52
	GDS4275	brain	Pituitary gonadotrope tumors	9	14	23
	GDS4282	kidney	Clear-cell renal cell carcinoma	23	29	52
	GDS4336	pancreas	Pancreatic ductal adenocarcinoma	45	45	90
	* Four criteria: 1) The dataset possess at least two types of sample, that is, cancer and normal sample; 2) Total sample size of the dataset must be greater than or equal to 20, and that of every type must be greater than or equal to 9. Moreover, it is better that they are equal or close; 3) Samples are not treated by physical and chemical stimulus nor originated from cancer lines; 4) The dataset…

### Sheet: 412_non_cancer_datasets
TableS1-2. The list and three selection criteria of 412 non-cancer datasets
ID	ID	ID	ID	ID	ID	ID	ID
GDS1020	GDS2382	GDS337	GDS4128	GDS171	GDS2856	GDS3704	GDS4409
GDS1028	GDS2386	GDS3393	GDS4129	GDS1726	GDS2868	GDS3705	GDS4410
GDS1036	GDS2414	GDS3416	GDS412	GDS172	GDS287	GDS3706	GDS4412
GDS1048	GDS2417	GDS3417	GDS4130	GDS1735	GDS2887	GDS3709	GDS4416
GDS1065	GDS2419	GDS3434	GDS4135	GDS1753	GDS2889	GDS3713	GDS4417
GDS1112	GDS2429	GDS3459	GDS4145	GDS1758	GDS288	GDS3715	GDS4419
GDS1249	GDS2430	GDS3463	GDS4146	GDS1760	GDS2920	GDS3758	GDS4424
GDS1256	GDS2447	GDS3467	GDS4147	GDS1768	GDS2922	GDS3762	GDS4425
GDS1257	GDS2453	GDS3472	GDS4152	GDS1847	GDS2931	GDS3781	GDS4426
GDS1258	GDS2478	GDS3474	GDS4154	GDS1852	GDS2933	GDS3782	GDS4431
GDS1269	GDS2486	GDS3475	GDS4165	GDS1858	GDS2935	GDS3784	GDS4460
GDS1287	GDS2495	GDS3483	GDS4224	GDS1917	GDS2938	GDS3788	GDS449
GDS1289	GDS2518	GDS3493	GDS4226	GDS1926	GDS2954	GDS3796	GDS472
GDS1304	GDS2519	GDS3494	GDS422	GDS1956	GDS2990	GDS3814	GDS473
GDS1331	GDS2528	GDS3496	GDS4231	GDS1968	GDS3005	GDS3830	GDS476
GDS1332	GDS2529	GDS3497	GDS4232	GDS1972	GDS3027	GDS3834	GDS479
GDS1340	GDS2535	GDS3498	GDS4233	GDS1973	GDS3041	GDS3855	GDS493
GDS1353	GDS258	GDS3500	GDS4238	GDS1974	GDS3051	GDS3856	GDS494
GDS1362	GDS2601	GDS3502	GDS423	GDS198	GDS3060	GDS3874	GDS495
GDS1365	GDS2603	GDS3511	GDS4240	GDS2023	GDS3068	GDS3875	GDS504
GDS1373	GDS2606	GDS3523	GDS424	GDS2035	GDS3073	GDS3876	GDS511
GDS1376	GDS2611	GDS3539	GDS4252	GDS2038	GDS3082	GDS3880	GDS513
GDS1405	GDS2615	GDS3540	GDS4255	GDS2039	GDS3085	GDS3881	GDS532
GDS1407	GDS261	GDS3553	GDS4258	GDS2040	GDS3100	GDS3882	GDS563
GDS1436	GDS2622	GDS3554	GDS4259	GDS2048	GDS3113	GDS3883	GDS564
GDS1438	GDS2642	GDS3555	GDS425	GDS2055	GDS3115	GDS3884	GDS609
GDS1442	GDS2649	GDS3559	GDS4262	GDS2056	GDS3119	GDS3886	GDS610
GDS1447	GDS2655	GDS3560	GDS4265	GDS2080	GDS3127	GDS3898	GDS611
GDS1449	GDS2656	GDS3561	GDS4266	GDS2083	GDS3128	GDS3916	GDS612
GDS1480	GDS2657	GDS3580	GDS4268	GDS2106	GDS3129	GDS3920	GDS651
GDS1481	GDS266	GDS358	GDS426	GDS2126	GDS3141	GDS3929	GDS670
GDS1495	GDS2678	GDS3595	GDS4270	GDS2142	GDS3175	GDS3940	GDS686
GDS1496	GDS267	GDS359	GDS4271	GDS2143	GDS3181	GDS3941	GDS707
GDS1497	GDS268	GDS3601	GDS4272	GDS2154	GDS3182	GDS3946	GDS711
GDS1498	GDS2695	GDS3602	GDS4276	GDS2168	GDS3207	GDS3954	GDS724
GDS1503	GDS2696	GDS3615	GDS4279	GDS2190	GDS3211	GDS3955	GDS738
GDS1504	GDS2697	GDS3630	GDS4283	GDS2191	GDS3282	GDS3959	GDS776
GDS1505	GDS2737	GDS3631	GDS4308	GDS2204	GDS3298	GDS395	GDS781
GDS1530	GDS2754	GDS3640	GDS4314	GDS2205	GDS3299	GDS3961	GDS78
GDS1563	GDS2756	GDS3644	GDS4318	GDS2206	GDS3305	GDS3962	GDS80
GDS156	GDS2767	GDS3646	GDS4327	GDS2214	GDS3306	GDS3963	GDS810
GDS157	GDS2772	GDS3649	GDS4337	GDS2216	GDS3313	GDS3980	GDS858
GDS158	GDS2778	GDS3658	GDS4353	GDS2221	GDS3318	GDS3981	GDS85
GDS160	GDS2790	GDS3668	GDS4356	GDS2255	GDS3325	GDS3983	GDS894
GDS1615	GDS2791	GDS3669	GDS4358	GDS2310	GDS3326	GDS3998	GDS917
GDS161	GDS2795	GDS3678	GDS4360	GDS2332	GDS3342	GDS400	GDS946
GDS162	GDS2821	GDS3679	GDS4361	GDS2333	GDS3345	GDS4012	GDS962
GDS1630	GDS2822	GDS3681	GDS4362	GDS2356	GDS3353	GDS4030	GDS963
GDS1645	GDS2824	GDS3688	GDS4365	GDS2362	GDS3356	GDS4037	GDS987
GDS1646	GDS2831	GDS3694	GDS4374	GDS2381	GDS3363	GDS4104	GDS999
GDS1663	GDS2835	GDS3696	GDS4389	GDS1681	GDS2855	GDS3698	GDS4404
GDS1673	GDS2852	GDS3697	GDS4390
Three selection criteria: 1) Total sample size of the dataset must be greater than or equal to 10; 2) Samples are not derived from stem cells; 3) The total gene number of microarrays normalized must be more than 3,000.
