## Supplemental Table S2 for "Large-scale prediction of key dynamic interacting proteins in multiple cancers"

### Sheet: Table S2-1
	Table S2-1. The number of key cancer genes of each dataset in this study.
	Data ID	The number of key cancer genes
	GDS1220	128
	GDS1375	146
	GDS1479	157
	GDS2520	125
	GDS2545	122
	GDS2947	139
	GDS3057	123
	GDS3097	148
	GDS3233	130
	GDS3341	162
	GDS3516	180
	GDS3592	152
	GDS3837	171
	GDS3838	131
	GDS4167	118
	GDS4275	112
	GDS4282	173
	GDS4336	167

### Sheet: Table S2-2
	Table S2-2.All key cancer genes and their frequencies which appear in 18 sets of key cancer gene.
	Approved symbol of HGNC	Times	Approved symbol of HGNC	Times	Approved symbol of HGNC	Times
	CDK1	13	POLR1C	1	LUM	1
	CCNA2	13	SETD2	1	PPP1R15A	1
	AURKA	12	CSTF1	1	CD1B	1
	CDC20	12	MMP13	1	FCGR2A	1
	NDC80	12	DDX5	1	MDC1	1
	TPX2	11	C8A	1	NUP98	1
	BRCA1	11	ZEB1	1	MEN1	1
	CD247	11	HRG	1	HSPA13	1
	CD4	10	CAPN3	1	RARA	1
	LCK	10	CDK14	1	SMC2	1
	MCM7	10	NDUFS1	1	HNRNPD	1
	COL1A2	10	AP1G1	1	PRPF4	1
	HLA-DRA	9	ZNF764	1	ABHD5	1
	FN1	9	PAPOLA	1	MS4A1	1
	CD74	9	FGR	1	IKZF2	1
	MCM4	9	MSH3	1	PTPN1	1
	COL4A1	9	FHL3	1	PML	1
	CDC6	8	CEACAM6	1	BRAP	1
	MCM3	8	NUP214	1	SKAP1	1
	CD8A	8	PTK2B	1	F2RL2	1
	B2M	8	MAP3K3	1	PPIH	1
	CD2	8	COPS7A	1	PRKCZ	1
	CD3D	8	CASP6	1	SOCS7	1
	BGN	8	EIF3B	1	EIF5B	1
	COL4A2	8	USP20	1	MRAS	1
	SYK	8	BET1L	1	DAB2	1
	MCM2	8	PTCD3	1	RRP8	1
	SPARC	8	PCOLCE	1	CCR6	1
	ZAP70	7	NRP1	1	CD244	1
	CCNB1	7	GTF2E1	1	RORA	1
	COL1A1	7	CSF3R	1	PUM2	1
	PCNA	7	MAPKAPK2	1	CDK9	1
	MCM10	7	SHC1	1	FAP	1
	FBN1	7	RFC3	1	ARHGAP18	1
	COL3A1	7	TTF2	1	CXCR1	1
	KRT14	7	AMBP	1	ITGA2B	1
	LYN	7	BCAN	1	GTF2H1	1
	MCM6	7	BMP3	1	PSAP	1
	DCN	7	CRY2	1	PTGDS	1
	VAV1	7	TGM2	1	MYOM2	1
	BIRC5	6	LIMS2	1	PTGER2	1
	PLK1	6	MAP3K5	1	STX1A	1
	KIF11	6	CLDN4	1	MAPKAPK5	1
	FYN	6	RNF141	1	POMP	1
	MCM5	6	NOS1	1	ELK1	1
	SNRPG	6	RAB7L1	1	INHBA	1
	CDC7	6	STX2	1	RBP4	1
	BRCA2	6	PRL	1	CDCA3	1
	PLCG2	6	COL9A2	1	IL10	1
	FBLN2	6	ROCK2	1	PXMP4	1
	CD19	6	PALLD	1	PRSS2	1
	PTPN6	6	EPHA2	1	ACP5	1
	LCP2	6	IMPDH2	1	UBE2R2	1
	VCAN	6	SPAG16	1	SUMO2	1
	HLA-DMA	6	GRK5	1	CORT	1
	ORC6	6	PLN	1	SAG	1
	JUN	6	PDIA3	1	CTRC	1
	TGFBI	6	DACH1	1	GPSM1	1
	CD3E	6	RALY	1	CUL5	1
	C1R	5	SMAD3	1	ACR	1
	SH2D1A	5	SUPT4H1	1	HOXD12	1
	GRB2	5	CARD11	1	ANAPC2	1
	CHEK1	5	FOXP3	1	LRP1	1
	ORC1	5	SMYD3	1	SNRPA1	1
	TAP1	5	CST7	1	ADAMTS1	1
	TAPBP	5	NPHP1	1	SUV39H1	1
	DBF4	5	FBN2	1	EID1	1
	TRAT1	5	GHR	1	NAE1	1
	BTK	5	CCL19	1	PIK3CG	1
	HCK	5	NOA1	1	CAPNS1	1
	SNRPE	5	BTG1	1	SNX18	1
	HLA-DMB	5	HIST3H3	1	EIF3A	1
	CD93	5	CEACAM8	1	TNFSF11	1
	GEMIN6	5	SKP1	1	COL4A4	1
	SIT1	5	CHRAC1	1	GUCY1A2	1
	BUB1	5	EXOSC2	1	PTPRF	1
	STAT1	5	DUSP4	1	GNAI1	1
	PTPRC	5	PLTP	1	TCEB3C	1
	HLA-F	5	TIAL1	1	VPS4B	1
	C1S	5	PLA2G2A	1	PPFIA2	1
	ORC2	5	BRMS1	1	SNAP23	1
	CD79A	5	FOXM1	1	RPL5	1
	CCNB2	5	LGALS1	1	TOX4	1
	CAV1	5	UBQLN4	1	TNPO1	1
	CDC45	5	ALK	1	ARHGAP1	1
	CDK2	5	APOE	1	CLASP1	1
	BUB1B	5	PF4	1	MYLK	1
	COL17A1	5	HLA-E	1	S1PR1	1
	RAD51	5	AKIRIN2	1	CAPN2	1
	CCR5	5	SLC25A5	1	HTT	1
	KLK1	5	CDK8	1	FADD	1
	KRT5	5	TRIM31	1	SIRPA	1
	EVPL	5	MRGBP	1	ERBB3	1
	MMP2	4	POLR1E	1	ATP5G3	1
	NID1	4	INSRR	1	SDC1	1
	LILRB2	4	EIF2B3	1	NAA38	1
	PTPN22	4	RPA2	1	IGFBP1	1
	C3	4	WIZ	1	NPHS2	1
	FGG	4	FABP5	1	LGALS3	1
	RACGAP1	4	PLIN2	1	OSR1	1
	NCF2	4	PREP	1	DOK3	1
	SLAMF1	4	CD82	1	TDG	1
	CDC25C	4	HNRNPR	1	FOS	1
	FGB	4	CKB	1	BTBD1	1
	SNRPF	4	EIF1AX	1	HSPA5	1
	MYBL2	4	PPM1A	1	APH1A	1
	RIPK2	4	KLHL41	1	CFL1	1
	POLA1	4	CDH10	1	RWDD1	1
	AURKB	4	MAP3K14	1	SELPLG	1
	ELN	4	PPP1R8	1	SMARCA4	1
	PRKDC	4	COPG1	1	DIABLO	1
	CENPA	4	TNFRSF11B	1	LRP8	1
	CD79B	4	MLF1	1	SSH1	1
	ITK	4	CCT2	1	GNAQ	1
	ITGB2	4	DUSP5	1	CAMK2A	1
	MDH2	4	MUC7	1	TCEB1	1
	COL13A1	4	CSDE1	1	STAT5B	1
	CKS2	4	NUP37	1	AMH	1
	LSM6	4	NKRF	1	MED1	1
	LILRB1	4	PDZD3	1	EPHA6	1
	CTSG	4	TBC1D17	1	WDR77	1
	DNMT1	4	ATP5B	1	PPP2R1A	1
	CFI	4	BIRC7	1	FKBP3	1
	TAP2	4	ZNHIT1	1	HNRNPM	1
	CXCR3	4	XRN2	1	SRSF1	1
	FGA	4	ZSCAN4	1	COL2A1	1
	CD28	4	RSRC1	1	AP1B1	1
	RRM2	4	PTRF	1	IARS	1
	PSMA7	4	MYBPC1	1	MPP6	1
	BMP1	4	PSMD11	1	MYF6	1
	HLA-G	4	BARX2	1	COPS8	1
	C1QB	4	HTN3	1	FEZ1	1
	CD48	4	COPZ1	1	LAD1	1
	MSH2	4	POLR2J	1	CD63	1
	HBB	4	CNOT1	1	EIF3J	1
	CD5	4	RAB14	1	PRTN3	1
	MATN2	4	PLXNB1	1	RBBP8	1
	CBX3	4	RPS4X	1	SPTB	1
	HLA-DRB1	4	SPTBN1	1	F10	1
	CD8B	4	FYB	1	GNB2L1	1
	CD22	4	SRP72	1	BCKDHA	1
	NOV	4	PPFIA3	1	EFEMP2	1
	FOSB	4	RPS3	1	ICAM1	1
	DSN1	4	MED8	1	SCGB2A2	1
	SUMO4	4	ESRRA	1	CXCL9	1
	C1QA	4	ATR	1	IPO7	1
	SYNM	4	OGFOD2	1	GOLGA2	1
	IVL	4	GNA11	1	NLGN1	1
	ITGB5	4	TNNI3	1	RFC1	1
	CSF2RB	4	CD40	1	TNFRSF1B	1
	IFIT3	4	PIK3AP1	1	TCAP	1
	HCLS1	4	UPF3A	1	MAPK3	1
	ORC3	3	RYR1	1	NCOR1	1
	EDN1	3	ZMYND8	1	RAI2	1
	NCF4	3	GATAD2A	1	TUBG1	1
	IRAK1	3	CASP8	1	CHIC2	1
	LDB3	3	ACTC1	1	VIP	1
	MMP7	3	SDC2	1	JAM2	1
	C1QC	3	RCOR3	1	CCNE2	1
	COL4A5	3	TSC2	1	SPARCL1	1
	DSP	3	FGF6	1	STIP1	1
	A2M	3	DHX30	1	THBS2	1
	ITGB4	3	CPSF7	1	CTSL	1
	DPP4	3	ARHGAP4	1	LRRC7	1
	CD38	3	IKZF3	1	PPP1CB	1
	SYNC	3	EZR	1	IL6ST	1
	FUS	3	ITGA1	1	C15orf39	1
	DNMT3B	3	EPHA5	1	HIST1H4F	1
	LTBP1	3	FLNC	1	NCAPD2	1
	DAPP1	3	THAP8	1	HSP90AB1	1
	EPHA4	3	PACS2	1	TGOLN2	1
	MAD2L1	3	TCF12	1	CCDC136	1
	MAP4K1	3	CGA	1	PAFAH1B2	1
	LAMB3	3	POLDIP3	1	DCP2	1
	FBLN1	3	MFAP5	1	NCL	1
	HLA-DPA1	3	IL6R	1	CXCL1	1
	ZBTB16	3	GALR1	1	NCOA1	1
	HLA-A	3	DSG2	1	CDK7	1
	ITGA6	3	SPG20	1	PC	1
	CDK4	3	CD53	1	SPC25	1
	IL1RAP	3	JAG1	1	RASGRP3	1
	CASP7	3	PRDM4	1	TNFRSF10B	1
	ZWINT	3	PAPPA	1	SH2B3	1
	KRT6A	3	DMPK	1	KRT18	1
	CCL2	3	CD99	1	SHFM1	1
	PKP2	3	OCRL	1	AP3D1	1
	KIF23	3	ZWILCH	1	GGCX	1
	DHX9	3	TMEM11	1	EID3	1
	PSMA2	3	ITGA8	1	FZD8	1
	PSMA4	3	CCL7	1	ARPC4	1
	TK1	3	DSC2	1	NOS3	1
	MYD88	3	CXCL11	1	RAB22A	1
	MMP3	3	AGGF1	1	TARDBP	1
	RFC2	3	TRPV5	1	KIF15	1
	XPO6	3	RUNX1	1	PRLR	1
	CCR1	3	CCR3	1	NME5	1
	TXK	3	TCF4	1	DDX21	1
	MAML1	3	SMC4	1	LRSAM1	1
	LSM5	3	SLC9A3R1	1	EIF3L	1
	PRC1	3	HLA-DQB1	1	NFATC2	1
	ERBB2	3	STAT5A	1	RHOQ	1
	CDT1	3	NRAS	1	GLRX	1
	CXCL12	3	EGR1	1	ST14	1
	RPA1	3	DOM3Z	1	KMT2A	1
	RIPK1	3	PTGFR	1	MAP3K4	1
	ARPC1B	3	TIAM1	1	ZEB2	1
	NID2	3	TUBA1B	1	PKN1	1
	WISP1	3	NLGN2	1	SRC	1
	DST	3	SELE	1	FBXW7	1
	SH2D1B	3	RPS19BP1	1	KNG1	1
	ITGAX	3	EXOSC9	1	CLCN3	1
	INPP5D	3	PBX1	1	LIN9	1
	STAT2	3	UBL7	1	MED9	1
	CCL5	3	KLRC2	1	NFKBIB	1
	JUP	3	AHR	1	CDC37	1
	FCER2	3	UHMK1	1	RUNX2	1
	LSM2	3	SSR3	1	PDE4B	1
	PABPC1	3	E4F1	1	MYOZ3	1
	SREK1	3	FGF19	1	PRRC2A	1
	PSMB3	3	KCNA4	1	CCNH	1
	COL5A1	3	DGKD	1	IDH3G	1
	HLA-C	3	LOXL1	1	RAB11FIP1	1
	GSTM2	3	GOLGA1	1	IL1RN	1
	HSPG2	3	DYRK2	1	SDC3	1
	MID2	3	KLF6	1	MAFB	1
	TRADD	3	SH2D2A	1	SUPT20H	1
	HAPLN1	3	FCN2	1	TFPI	1
	FANCD2	3	LMO4	1	MECOM	1
	MMP9	3	RBBP6	1	HJURP	1
	ITGA5	2	MAP2K6	1	E2F2	1
	ATF6B	2	HP	1	CDC16	1
	NBN	2	HDAC3	1	COL4A6	1
	IGF1	2	ATP2A1	1	ACTB	1
	ANXA1	2	TRAF2	1	IL7R	1
	PKP1	2	SLBP	1	UBA2	1
	DOCK2	2	CCDC109B	1	IFI35	1
	IRF1	2	PROX1	1	NMI	1
	MSN	2	RAB38	1	PEG3	1
	CXCL13	2	ARPC5	1	TNFRSF18	1
	LAX1	2	POLD2	1	MS4A7	1
	CDC25B	2	SCN3A	1	MCF2	1
	PSMA3	2	KCNJ6	1	ATF6	1
	RUNX3	2	TNFAIP6	1	YLPM1	1
	PRKCB	2	UBR5	1	AKAP8L	1
	CAND1	2	CHMP6	1	IL16	1
	TIMP3	2	BNIP3	1	PLG	1
	EED	2	LEF1	1	VCL	1
	ATF3	2	CHAF1A	1	RNPS1	1
	SELL	2	MAPK14	1	CA8	1
	RAD23B	2	RORB	1	SUFU	1
	NEFH	2	FTH1	1	EIF2AK1	1
	CCNE1	2	PDGFRB	1	CCR10	1
	TAF1B	2	CEBPD	1	BAI2	1
	EZH2	2	CSK	1	SLC25A10	1
	HSPD1	2	SOX30	1	SOCS2	1
	CDKN1B	2	SNAP25	1	MKI67	1
	SETDB1	2	JUND	1	ICAM3	1
	SERPING1	2	SVIL	1	ACVR1B	1
	SKP2	2	FZD7	1	IL4R	1
	COL18A1	2	ANKS1B	1	SSSCA1	1
	CD6	2	PXN	1	TGIF1	1
	GPI	2	RAD1	1	PEX5	1
	EDNRA	2	LUC7L	1	ZFAND5	1
	TRAF3	2	FANCA	1	MAFG	1
	CXCR2	2	DLG4	1	PPP6C	1
	LUC7L2	2	GANAB	1	TM4SF1	1
	COIL	2	KLRK1	1	TMOD1	1
	LIF	2	FURIN	1	RAB40C	1
	CFH	2	MEIS1	1	GDE1	1
	BNIP2	2	SMARCA5	1	PSMC5	1
	ARF1	2	WWC1	1	TGFBR2	1
	MYOT	2	C5	1	VASP	1
	CST3	2	IL1A	1	SLN	1
	HIRA	2	CMA1	1	RELB	1
	COL7A1	2	EFNA1	1	FLG	1
	TNNC1	2	BRCC3	1	MBD3	1
	UNG	2	ZYX	1	HHIP	1
	XPC	2	ANK2	1	CASP9	1
	HBG2	2	BLM	1	TAB3	1
	CCL17	2	CREBBP	1	DLD	1
	ESRRG	2	LDLR	1	TCEB2	1
	KRT17	2	VEGFC	1	PPFIA1	1
	CSTA	2	RPN1	1	RPS6KA1	1
	CKS1B	2	PSMC4	1	RAB11A	1
	LSM3	2	PSMB2	1	CD300LF	1
	RAB27B	2	WARS	1	MIS12	1
	CTSB	2	SUMO3	1	CRK	1
	HSPB2	2	MYOZ2	1	ATXN1	1
	SLA	2	TANK	1	NEDD9	1
	CCR2	2	IRF7	1	LAMC2	1
	ITGB1	2	SERPINB13	1	TIRAP	1
	MAP2K2	2	SET	1	GORASP2	1
	SDC4	2	MAP1LC3B	1	CCRL1	1
	SNRPD1	2	THY1	1	RNF10	1
	TLR8	2	RBBP4	1	MYRIP	1
	DES	2	NTN4	1	CTNND1	1
	LGALS3BP	2	KIT	1	NONO	1
	ITGAV	2	TBC1D8	1	RBM8A	1
	TNNI2	2	SLC50A1	1	CPNE1	1
	SMN2	2	HIST1H3E	1	ITGA9	1
	SFTPD	2	LAMTOR3	1	VANGL1	1
	GPS1	2	FHIT	1	MAD2L1BP	1
	NSL1	2	EGLN1	1	OLFML3	1
	HOXA5	2	EPRS	1	MBP	1
	TGFBR1	2	SPAG9	1	ELAVL1	1
	NT5E	2	JAK2	1	PIAS4	1
	CCL4	2	PDPK1	1	NRCAM	1
	WAS	2	RAB33A	1	CFB	1
	SCNN1B	2	TNFRSF1A	1	PDZK1	1
	GEMIN4	2	STAT3	1	CFLAR	1
	CSE1L	2	ATG7	1	PIK3R1	1
	CDK16	2	PEX7	1	PDGFRA	1
	PTX3	2	SPP1	1	CIRBP	1
	CD72	2	BARD1	1	DMD	1
	DEF6	2	RUVBL1	1	SART3	1
	PSMB8	2	F2	1	FOXP1	1
	STAT6	2	EIF2B2	1	RHPN2	1
	PMCH	2	WNT5A	1	APOA1BP	1
	ORC5	2	LOR	1	EIF4H	1
	RFC4	2	UBA3	1	CD47	1
	SRP19	2	CBX1	1	GMNN	1
	NUF2	2	CSNK2B	1	EFNA3	1
	EXOSC5	2	OSM	1	KRT10	1
	GSK3B	2	CAP1	1	SSH3	1
	ACTN2	2	CFHR1	1	CCT5	1
	DARC	2	PSENEN	1	CAMKK2	1
	PTTG1	2	TAOK2	1	NES	1
	GABPA	2	CYTH2	1	FAM115A	1
	SERPINA4	2	CYB561D2	1	RPL8	1
	IL6	2	IRAK3	1	CSF2RA	1
	POLB	2	ATXN3	1	XRCC5	1
	RAN	2	ALPPL2	1	PER1	1
	SLAMF6	2	AGER	1	PGM5	1
	IGJ	2	NELFCD	1	POLR2C	1
	EIF4G1	2	CTNNB1	1	HDAC10	1
	CR1	2	NUP133	1	INHA	1
	YWHAB	2	CIDEA	1	EIF3K	1
	ECT2	2	NAV2	1	RAD21	1
	VDR	2	PPID	1	EIF2S2	1
	JAG2	2	HNRNPK	1	MLXIPL	1
	ITGAM	2	FCGR3A	1	CLDN1	1
	BLNK	2	CLPS	1	ENC1	1
	PTMA	2	CDC42	1	SEMA3F	1
	BUB3	2	KDELR1	1	TIMP2	1
	CDC27	2	VWF	1	SIX1	1
	COPS6	2	MCHR1	1	PCBP2	1
	KDR	2	LRPPRC	1	ITGB3	1
	COL5A3	2	SAFB2	1	IL1B	1
	TYROBP	2	GAD2	1	ACTA1	1
	PECAM1	2	CTSK	1	MAPKBP1	1
	TNC	2	SNX2	1	SF3B4	1
	SMAD2	2	NOTCH2	1	CTSA	1
	DLG2	2	EXOSC3	1	ATP5C1	1
	YWHAG	2	TSNAX	1	GTF2IRD1	1
	CENPE	2	USP18	1	TPPP	1
	LMNB1	2	TAL2	1	WIPF1	1
	SRSF7	2	MADD	1	IGF2R	1
	SMURF1	2	ATM	1	CERS2	1
	TGFB3	2	PLEKHA1	1	IL12B	1
	AHSA1	2	TIE1	1	BLOC1S6	1
	S100A4	2	ACLY	1	CSN2	1
	NOP56	2	ESR1	1	LY9	1
	CD80	2	LAT2	1	POLR3F	1
	PSMB7	2	LIG4	1	GIPC1	1
	RIPK3	2	PRF1	1	PKP3	1
	TACC3	2	RRAGC	1	ITGA7	1
	MMP14	2	BMP4	1	YKT6	1
	COPE	2	AGTR1	1	VIPR1	1
	FGF7	2	CHMP3	1	TXN	1
	EGFR	2	AGFG2	1	PSMA6	1
	IKBKB	2	IRS2	1	BECN1	1
	NDRG1	2	PPIB	1	TRPC4AP	1
	DOK1	2	PTPN14	1	AGAP1	1
	MAPKAPK3	2	STRAP	1	ANKRD1	1
	IL1R2	2	MELK	1	TPST1	1
	CTLA4	2	DMTF1	1	TERF1	1
	POLR2F	2	GOLGA5	1	EIF3I	1
	PDGFA	2	RRBP1	1	DNTT	1
	CCL8	2	CD9	1	SERPINC1	1
	JUNB	2	VDAC1	1	NOD2	1
	DCTPP1	2	TJP1	1	CFP	1
	XPA	2	PER2	1	FBXO18	1
	HLA-DPB1	2	DSC1	1	MAP4K4	1
	TOP2A	2	PHF12	1	PLEKHM2	1
	NR5A2	2	TMED2	1	MLH1	1
	FEN1	2	DSG1	1	UBTF	1
	GEMIN7	2	UBE2K	1	TREM1	1
	MYOC	2	PHPT1	1	COL8A2	1
	THBS1	2	EPB41L3	1	RAB18	1
	HDAC2	2	SMAD4	1	SLIT2	1
	LTF	2	TXNL4A	1	WDYHV1	1
	CCT3	2	TBP	1	JDP2	1
	RAD50	2	CTSD	1	MORF4L1	1
	PSMB5	2	FCHSD2	1	PSME3	1
	COPS3	2	SREBF2	1	PEX12	1
	CD81	2	XRCC1	1	APC	1
	CHEK2	2	EEF1B2	1	TLR2	1
	RELA	2	DKC1	1	INADL	1
	TRAF1	2	CDH11	1	ING1	1
	MFAP2	2	ACAN	1	PSME2	1
	PKMYT1	2	ITGA2	1	ARCN1	1
	HTRA1	2	MME	1	POLR2E	1
	STAU1	2	APEX1	1	TSHB	1
	RB1	2	S100A1	1	TPR	1
	WRN	2	PSEN2	1	ABCC8	1
	POLR2H	2	TES	1	SPTBN4	1
	RRM1	2	MYC	1	GLB1	1
	NOS1AP	2	NRXN1	1	MYL2	1
	NEDD8	2	MEP1A	1	ADAMTS5	1
	RUSC2	2	MALL	1	ATP2A2	1
	CD3G	2	SGCG	1	RPS14	1
	SGCD	2	ARHGAP10	1	NF2	1
	TNNI1	2	S100A8	1	TNFSF14	1
	CCL21	2	HAVCR1	1	UBE2D2	1
	TP53	2	CSNK1A1	1	CALM1	1
	CLSPN	2	INHBB	1	CRKL	1
	REL	2	CCNC	1	MCM8	1
	CR2	2	RNF5	1	PLAUR	1
	TTN	2	RPS6KB2	1	NME1	1
	ZMYM2	2	TPST2	1	CKM	1
	HLA-B	2	ADRM1	1	SLC4A4	1
	HMMR	2	LEMD3	1	ZNF675	1
	CD84	2	PI3	1	TNR	1
	JAK1	2	VCP	1	PAX5	1
	SPRR3	2	FAM173A	1	NOTCH1	1
	CHAF1B	2	LAMA3	1	BAX	1
	LSM1	2	PBK	1	DTNA	1
	STXBP1	2	GAL	1	LRPAP1	1
	CSTB	2	ALDOA	1	HNRNPA1	1
	GTF2E2	2	GAB2	1	CP	1
	SNRPD3	2	SCGB1D2	1	MAFF	1
	TUBB4B	2	CD86	1	TMF1	1
	BMI1	2	ICAM2	1	SSTR5	1
	SNRPB	2	EXOSC8	1	GMEB1	1
	MIF	2	LASP1	1	PBX2	1
	PFN1	2	MBD2	1	LY96	1
	CNNM3	2	TNFAIP3	1	VAV3	1
	PSMB1	2	FOXO1	1	GEMIN5	1
	CBX5	2	ATG3	1	DAAM1	1
	IGFBP3	2	SNTB2	1	AMHR2	1
	FANCE	2	PPP1R17	1	SSTR4	1
	ALB	2	PSMA5	1	MIB1	1
	UPF2	2	PIAS1	1	EVL	1
	PRELP	2	MMP1	1	MAD2L2	1
	CDC5L	2	FBXO7	1	SIN3B	1
	KPNB1	2	S100A11	1	NEK2	1
	CDKN2A	2	LAMC1	1	RRAGB	1
	IRF9	2	NCOA6	1	TUBB1	1
	CAST	2	NEB	1	ERC1	1
	NUP62	2	SRSF4	1	SEMA3C	1
	HNRNPL	2	TMEM62	1	ARFGAP1	1
	CDKN3	2	CHAD	1	PEPD	1
	FLT4	2	ASGR1	1	TOB1	1
	CSNK2A1	2	EPHB1	1	ABLIM1	1
	RFC5	2	CTDP1	1	INCENP	1
	IL2RB	2	NME4	1	SMAD5	1
	CYR61	2	CARD16	1	WASF2	1
	SERPINA5	2	SNAPIN	1	BCKDHB	1
	IDH3B	2	TNFSF13	1	ERCC2	1
	KLRD1	2	MED23	1	HDLBP	1
	S100A9	2	MTMR9	1	FANCG	1
	PGK1	2	ATF7IP	1	NSUN4	1
	CDC25A	2	SEC31A	1	RFX2	1
	SNRPD2	2	SLC2A1	1	TNNT1	1
	CDCA8	2	PSME1	1	ACTR2	1
	DPM2	1	EEF1A1	1	HMGB1	1
	RAB2A	1	POLR2D	1	RPS6KB1	1
	ANKS1A	1	CCR7	1	LBR	1
	CLPB	1	EPOR	1	RAP1GDS1	1
	ARHGEF10L	1	SSR4	1	IL2RG	1
	ACTR3	1	PROL1	1	SPOCK1	1
	POLR2G	1	HSP90AA1	1	DNAJC10	1
	PTN	1	FOXG1	1	BLOC1S4	1
	SPINK1	1	PPP1CA	1	FZR1	1
	IL12RB1	1	CUL1	1
	RAE1	1	PARP1	1
	BYSL	1	CCR4	1
	ACTN3	1	BAG6	1
	VPS4A	1	CCT7	1
	LRRC41	1	NCKAP1	1
	CXCR4	1	CD14	1
	CEP70	1	ITGA4	1
	WASL	1	YBX1	1
	AIFM1	1	ANXA2	1
	CYBA	1	PRKCE	1
	TGFB2	1	ROCK1	1
	G3BP1	1	CD34	1
	CXCL3	1	LGALS2	1
	RAB1B	1	SLA2	1
	CHD8	1	ARPC2	1
	PAK1	1	ENG	1
	LAMA2	1	FASLG	1
	NFE2	1	DIAPH3	1
	GP1BA	1	GGT1	1
	FBXL12	1	VPS35	1
	PRKRA	1	CCSER2	1
	RAP1A	1	EIF2AK2	1
	EP300	1	DPT	1
	TLN1	1	PPP1R13L	1
	TRIO	1	SYT1	1
